# In-depth analysis of *Klebsiella aerogenes* resistome, virulome and mobilome worldwide

**DOI:** 10.1101/2023.08.15.553288

**Authors:** Sergio Morgado, Érica Fonseca, Fernanda Freitas, Raquel Caldart, Ana Carolina Vicente

**Affiliations:** Laboratório de Genética Molecular de Microrganismos, Instituto Oswaldo Cruz, Rio de Janeiro 21040-360, RJ, Brazil; Centro de Ciências da Saúde, Universidade Federal de Roraima, Boa Vista 69300-000, RR, Brazil

## Abstract

*Klebsiella aerogenes* is an emergent pathogen associated with outbreaks of carbapenem-resistant strains. To date, studies focusing on *K. aerogenes* have been small-scale and/or geographically restricted. Here, we analyzed the epidemiology, resistome, virulome, and mobilome of this species based on 561 genomes, spanning all continents. Furthermore, we sequenced four new strains from Brazil (mostly from the Amazon region). Dozens of STs occur worldwide, but the pandemic clones ST93 and ST4 have prevailed in several countries. Almost all genomes were clinical, however, most of them did not carry ESBL or carbapenemases, instead, they carried chromosomal alterations (*omp*36, *amp*D, *amp*G, *amp*R) associated with resistance to β-lactams. Integrons were also identified, presenting gene cassettes not yet reported in this species (*bla*IMP, *bla*VIM, *bla*GES). Considering the virulence loci, the yersiniabactin and colibactin operons were found in the ICEKp10 element, which is disseminated in genomes of several STs, as well as an incomplete salmochelin cluster. In contrast, the aerobactin hypervirulence trait was observed only in one ST432 genome. Plasmids were common, mainly from the ColRNAI replicon, with some carrying resistance genes (*mcr, bla*TEM, *bla*NDM, *bla*IMP, *bla*KPC, *bla*VIM) and virulence genes (EAST1, *sen*B). Interestingly, plasmids containing the colicin gene occurred in hundreds of genomes of different STs.
