## Supplementary material for "In-depth analysis of *Klebsiella aerogenes* resistome, virulome and mobilome worldwide": Table S3

### Sheet: TableS3
Table S3. Presence of genes associated with B-lactam resistance
Genome	ST	ampC	ampD	ampG	ampR	omp35	omp36	ompR
GCA_000215745.1	134	+	+	+	+	+	+	+
GCA_000534075.1	93	+	+	+	+	+	+	+
GCA_000534095.1	93	+	+	+	+	+	+	+
GCA_000534115.1	93	+	+	+	+	+	+	+
GCA_000534135.1	4	-	+	+	-	+	+	+
GCA_000534235.1	4	+	+	+	+	+	+	+
GCA_000534255.1	4	+	+	+	+	+	+	+
GCA_000534315.1	93	+	+	+	+	+	+	+
GCA_000534335.1	93	+	+	+	+	+	+	+
GCA_000692155.1	69	+	+	+	+	+	+	+
GCA_000692175.1	128	+	+	+	+	+	+	+
GCA_000692195.1	93	+	+	+	+	+	+	+
GCA_000692215.1	93	+	+	+	+	+	+	+
GCA_000755545.1	34	+	+	+	+	+	+	+
GCA_000802765.1	186	+	-	+	+	+	+	+
GCA_000950145.1	-	-	+	+	-	+	+	+
GCA_000956775.1	142	+	+	+	+	+	+	+
GCA_000956895.1	375	+	+	+	+	+	+	+
GCA_000957275.1	418	+	+	+	+	+	+	+
GCA_000957485.1	-	+	+	+	+	+	+	+
GCA_000957525.1	181	+	+	+	+	+	+	+
GCA_000957705.1	384	+	+	+	+	+	+	+
GCA_000957715.1	375	+	+	+	+	+	+	+
GCA_000957725.1	375	+	+	+	+	+	+	+
GCA_000958075.1	93	+	+	+	+	+	+	+
GCA_000958305.1	93	+	+	+	+	+	+	+
GCA_001006555.1	427	+	+	+	+	+	+	+
GCA_001011175.1	93	+	+	+	+	+	+	+
GCA_001011185.1	93	+	+	+	+	+	+	+
GCA_001011195.1	4	+	+	+	+	+	+	+
GCA_001011205.1	93	+	+	+	+	+	+	+
GCA_001011255.1	4	+	+	+	+	+	+	+
GCA_001011265.1	93	+	+	+	+	+	+	+
GCA_001011295.1	103	+	+	+	+	+	+	+
GCA_001011305.1	169	+	+	+	+	+	+	+
GCA_001011335.1	321	+	+	+	+	+	+	+
GCA_001011355.1	-	+	+	+	+	+	+	+
GCA_001011375.1	22	+	+	+	+	+	+	+
GCA_001011385.1	168	+	+	+	+	+	+	+
GCA_001011415.1	93	+	+	+	+	+	+	+
GCA_001011425.1	170	+	+	+	+	+	+	+
GCA_001011455.1	-	+	+	+	+	+	+	+
GCA_001011475.1	171	+	+	+	+	+	+	+
GCA_001011495.1	-	+	+	+	+	+	+	+
GCA_001011515.1	403	+	+	+	+	+	+	+
GCA_001011535.1	4	+	+	+	+	+	+	+
GCA_001011545.1	134	+	+	+	+	+	+	+
GCA_001011575.1	-	+	+	+	+	+	+	+
GCA_001011595.1	333	+	+	+	+	+	+	+
GCA_001011615.1	15	+	+	+	+	+	+	+
GCA_001011625.1	202	+	+	+	+	+	+	+
GCA_001011645.1	176	+	+	+	+	+	+	+
GCA_001011795.1	-	+	+	+	+	+	+	+
GCA_001011815.1	-	+	+	+	+	+	+	+
GCA_001011915.1	117	+	+	+	+	+	+	+
GCA_001011935.1	4	+	+	+	+	+	+	+
GCA_001021995.1	133	+	+	+	+	+	+	+
GCA_001030055.1	190	+	+	+	+	+	+	+
GCA_001030125.1	135	+	+	+	+	+	+	+
GCA_001030165.1	93	+	+	+	+	+	+	+
GCA_001030185.1	190	+	+	+	+	+	+	+
GCA_001472155.1	4	+	+	+	+	+	+	+
GCA_001472275.1	189	+	+	+	+	+	+	+
GCA_001472415.1	103	+	+	+	+	+	+	+
GCA_001472725.1	4	+	+	+	+	+	+	+
GCA_001472755.1	4	+	+	+	+	+	+	+
GCA_001472935.1	93	+	+	+	+	+	+	+
GCA_001473095.1	208	+	+	+	+	+	+	+
GCA_001518035.1	424	+	+	+	+	+	+	+
GCA_001518055.1	202	+	+	+	+	+	+	+
GCA_001518115.1	93	+	+	+	+	+	+	+
GCA_001518125.1	181	+	+	+	+	+	+	+
GCA_001518435.1	202	+	+	+	+	+	+	+
GCA_001518675.1	181	+	+	+	+	+	+	+
GCA_001525245.1	4	+	+	+	+	+	+	+
GCA_001525265.1	188	+	+	+	+	+	+	+
GCA_001525505.1	188	+	+	+	+	+	+	+
GCA_001559215.2	93	+	+	+	+	+	+	+
GCA_001571545.2	93	+	+	+	+	+	+	+
GCA_001593585.2	93	+	+	+	+	+	+	+
GCA_001631185.1	93	+	+	+	+	+	+	+
GCA_001631215.1	405	+	+	+	+	+	+	+
GCA_001631305.1	93	+	+	+	+	+	+	+
GCA_001631315.1	-	+	+	+	+	+	+	+
GCA_001631345.1	180	+	+	+	+	+	+	+
GCA_001631565.1	4	+	+	+	+	+	+	+
GCA_001631605.1	-	+	+	+	+	+	+	+
GCA_001631645.1	207	+	+	+	+	+	+	+
GCA_001631655.1	182	+	+	+	+	+	+	+
GCA_001631725.1	93	+	+	+	+	+	+	+
GCA_001631735.1	93	+	+	+	+	+	+	+
GCA_001631755.1	93	+	+	+	+	+	+	+
GCA_001631815.1	56	+	+	+	+	+	+	+
GCA_001631845.1	426	+	+	+	+	+	+	+
GCA_001631895.1	231	+	+	+	+	+	+	+
GCA_001649605.2	-	+	+	+	+	+	+	+
GCA_001662695.1	93	+	+	+	+	+	+	+
GCA_001662705.1	93	+	+	+	+	+	+	+
GCA_001662715.1	93	+	+	+	+	+	-	+
GCA_001662765.1	93	+	+	+	+	+	+	+
GCA_001939895.1	-	+	+	+	+	+	+	+
GCA_001974865.1	-	+	+	+	+	+	+	+
GCA_002003705.1	93	+	+	+	+	+	+	+
GCA_002152895.1	151	+	+	+	+	+	+	+
GCA_002152915.1	93	+	+	+	+	+	+	+
GCA_002152925.1	-	+	+	+	+	+	+	+
GCA_002182075.1	418	+	+	+	+	+	+	+
GCA_002184575.2	92	+	+	+	+	+	+	+
GCA_002184625.2	136	+	+	+	+	+	+	+
GCA_002185345.2	-	+	+	+	+	+	+	+
GCA_002204605.1	202	+	+	+	+	+	+	+
GCA_002591115.1	151	+	+	+	+	+	+	+
GCA_002796405.1	150	+	+	+	+	+	+	+
GCA_002796425.1	240	+	+	+	+	+	+	+
GCA_002796525.1	93	+	+	+	+	+	+	+
GCA_002849555.1	349	+	+	+	+	+	+	+
GCA_002891215.1	93	+	+	+	+	+	+	+
GCA_002918815.1	197	+	+	+	+	+	+	+
GCA_002948835.2	93	+	+	+	+	+	+	+
GCA_003075515.1	136	+	+	+	+	+	+	+
GCA_003225895.1	-	+	+	+	+	+	+	+
GCA_003417445.1	-	+	+	+	+	+	+	+
GCA_003425735.1	238	+	+	+	+	+	+	+
GCA_003546885.1	93	+	+	+	+	+	+	+
GCA_003812185.1	93	+	+	+	+	+	+	+
GCA_003950535.1	-	+	+	+	+	+	+	+
GCA_003950545.1	422	+	+	+	+	+	+	+
GCA_003950575.1	4	+	+	+	+	+	+	+
GCA_003950595.1	4	+	+	+	+	+	+	+
GCA_003950615.1	4	+	+	+	+	+	+	+
GCA_003950635.1	4	+	+	+	+	+	+	+
GCA_003951115.1	4	+	+	+	+	+	+	+
GCA_003951125.1	4	+	+	+	+	+	+	+
GCA_003951175.1	399	+	+	+	+	+	+	+
GCA_003951185.1	93	+	+	+	+	+	+	+
GCA_003951195.1	4	+	+	+	+	+	+	+
GCA_003951235.1	93	+	+	+	+	+	+	+
GCA_003951245.1	93	+	+	+	+	+	+	+
GCA_003951535.1	4	+	+	+	+	+	+	+
GCA_003951575.1	4	+	+	+	+	+	+	+
GCA_003951605.1	-	+	-	+	+	+	+	+
GCA_003951615.1	4	+	+	+	+	+	+	+
GCA_003951635.1	4	+	+	+	+	+	+	+
GCA_003952035.1	4	+	+	+	+	+	+	+
GCA_003952045.1	237	+	+	+	+	+	+	+
GCA_003952055.1	4	+	+	+	+	+	+	+
GCA_003952105.1	4	+	+	+	+	+	+	+
GCA_003952125.1	-	+	+	+	+	+	+	+
GCA_003952145.1	4	+	+	+	+	+	+	+
GCA_003952905.1	4	+	+	+	+	+	+	+
GCA_003952915.1	207	+	+	+	+	+	+	+
GCA_004127295.1	389	+	+	+	+	+	+	+
GCA_004127305.1	389	+	-	+	+	+	+	+
GCA_006517605.1	4	+	+	+	+	+	+	+
GCA_006874725.1	81	+	+	+	+	+	+	+
GCA_007558345.1	56	+	+	+	+	+	+	+
GCA_007558425.1	56	+	+	+	+	+	+	+
GCA_007558485.1	56	+	+	+	+	+	+	+
GCA_007558625.1	56	+	+	+	+	+	+	+
GCA_007558645.1	56	+	+	+	+	+	+	+
GCA_007558665.1	56	+	+	+	+	+	+	+
GCA_007558675.1	56	+	+	+	+	+	+	+
GCA_007571405.1	56	+	+	+	+	+	+	+
GCA_007632255.1	56	+	+	+	+	+	+	+
GCA_008082115.1	93	+	+	+	+	+	+	+
GCA_008364345.1	408	+	+	+	+	+	+	+
GCA_008693885.1	134	+	+	+	+	+	+	+
GCA_008931665.1	9	+	+	+	+	+	+	+
GCA_009732795.1	4	+	+	-	+	+	+	+
GCA_009732815.1	4	+	+	+	+	+	+	+
GCA_009732835.1	4	+	+	+	+	+	+	+
GCA_009757245.1	2	+	+	+	+	+	+	+
GCA_009909445.1	4	+	+	+	+	+	+	+
GCA_011067245.1	202	+	+	+	+	+	+	+
GCA_011604725.1	189	-	+	+	-	+	+	+
GCA_013166315.1	264	+	+	+	+	+	+	+
GCA_013166325.1	135	+	+	+	+	+	+	+
GCA_013166335.1	135	+	+	+	+	+	+	+
GCA_013166345.1	430	+	+	+	+	+	+	+
GCA_013166415.1	419	+	+	+	+	+	+	+
GCA_013166435.1	267	+	+	+	+	+	+	+
GCA_013166445.1	430	+	+	+	+	+	+	+
GCA_013403435.1	103	+	+	+	+	+	+	+
GCA_013727635.1	93	+	+	+	+	+	+	+
GCA_013925105.1	141	+	+	+	+	+	+	+
GCA_014169215.1	128	+	+	+	+	+	+	+
GCA_014235505.1	93	+	+	+	+	+	+	+
GCA_014235545.1	93	+	+	+	+	+	+	+
GCA_014856475.1	116	+	+	+	+	+	+	+
GCA_014856485.1	116	+	+	+	+	+	+	+
GCA_014856495.1	210	+	+	+	+	+	+	+
GCA_015679435.1	436	+	+	+	+	+	+	+
GCA_015701185.1	195	+	+	+	+	+	+	+
GCA_015701195.1	195	+	+	+	+	+	+	+
GCA_015701235.1	4	+	+	+	+	+	+	+
GCA_015718665.1	364	+	+	+	+	+	+	+
GCA_016527315.1	-	+	+	+	+	+	+	+
GCA_016527875.1	135	+	+	+	+	+	+	+
GCA_016529455.1	209	+	+	+	+	+	+	+
GCA_016554165.1	4	+	+	+	+	+	+	+
GCA_016643805.1	234	+	+	+	+	+	+	+
GCA_016643825.1	364	+	+	+	+	+	+	+
GCA_016644025.1	431	+	+	+	+	+	+	+
GCA_016644035.1	142	+	+	+	+	+	+	+
GCA_016939495.1	397	+	+	+	+	+	+	+
GCA_017742775.1	20	+	+	+	+	+	+	+
GCA_018069155.1	364	+	+	+	+	+	+	+
GCA_018278705.1	401	+	+	+	+	+	+	+
GCA_018374035.1	202	+	+	+	+	+	+	+
GCA_018382085.1	-	+	+	+	+	+	+	+
GCA_019047925.1	135	+	+	+	+	+	+	+
GCA_019048125.1	134	+	+	+	+	+	+	+
GCA_019048885.1	176	+	+	+	+	+	+	+
GCA_019104165.1	93	+	+	+	+	+	+	+
GCA_019166045.1	4	+	+	+	+	+	+	+
GCA_019166205.1	4	+	+	+	+	+	+	+
GCA_019731535.1	428	+	+	+	+	+	+	+
GCA_019733755.1	14	+	+	+	+	+	+	+
GCA_019797685.1	197	+	+	+	+	+	+	+
GCA_019931695.1	14	+	+	+	+	+	+	+
GCA_020035255.1	-	+	+	+	+	+	+	+
GCA_020035275.1	-	+	+	+	+	+	+	+
GCA_020075625.1	-	+	+	+	+	+	+	+
GCA_020143225.1	93	+	+	+	+	+	+	+
GCA_020251765.1	3	+	+	+	+	+	+	+
GCA_020511695.1	289	+	+	+	+	+	+	+
GCA_020511705.1	202	+	+	+	+	+	+	+
GCA_020592115.1	128	+	+	+	+	+	+	+
GCA_020592195.1	128	+	+	+	+	+	+	+
GCA_020592275.1	-	+	+	+	+	+	+	+
GCA_020982565.1	243	+	+	+	+	+	+	+
GCA_021773895.1	140	+	+	+	+	+	+	+
GCA_021783795.1	117	+	+	+	+	+	+	+
GCA_021784295.1	4	+	+	+	+	+	+	+
GCA_021800915.1	-	+	+	+	+	+	+	+
GCA_021803485.1	93	+	+	+	+	+	+	+
GCA_021808705.1	211	+	+	+	+	+	+	+
GCA_021815375.1	11	+	+	+	+	+	+	+
GCA_021816225.1	135	+	+	+	+	+	+	+
GCA_021823995.1	-	+	+	+	+	+	+	+
GCA_021837555.1	93	+	+	+	+	+	+	+
GCA_021837885.1	93	+	+	+	+	+	+	+
GCA_021853155.1	115	+	+	+	+	+	+	+
GCA_021870735.1	-	+	+	+	+	+	+	+
GCA_021870855.1	398	+	+	+	+	+	+	+
GCA_021878835.1	92	+	+	+	+	+	+	+
GCA_021878855.1	242	+	+	+	+	+	+	+
GCA_021878915.1	93	+	+	+	+	+	+	+
GCA_021879115.1	-	+	+	+	+	+	+	+
GCA_021879355.1	-	+	+	+	+	+	+	+
GCA_021879515.1	417	+	+	+	+	+	+	+
GCA_021879555.1	93	+	+	+	+	+	+	+
GCA_021898675.1	137	+	+	+	+	+	+	+
GCA_021898695.1	410	+	+	+	+	+	+	+
GCA_021898715.1	151	+	+	+	+	+	+	+
GCA_021902315.1	27	+	+	+	+	+	+	+
GCA_021902395.1	20	+	+	+	+	+	+	+
GCA_021902435.1	4	+	+	+	+	+	+	+
GCA_021902455.1	93	+	+	+	+	+	+	+
GCA_021902515.1	2	+	+	+	+	+	+	+
GCA_021903415.1	411	+	+	+	+	+	+	+
GCA_021903655.1	433	+	+	+	+	+	+	+
GCA_021904115.1	142	+	+	+	+	+	+	+
GCA_021907475.1	4	+	+	+	+	+	+	+
GCA_021935815.1	22	+	+	+	+	+	+	+
GCA_021936095.1	135	+	+	+	+	+	+	+
GCA_021936115.1	93	+	+	+	+	+	+	+
GCA_021936135.1	235	+	+	+	+	+	+	+
GCA_021936155.1	311	+	+	+	+	+	+	+
GCA_021936175.1	195	+	+	+	+	+	+	+
GCA_021936195.1	93	+	+	+	+	+	+	+
GCA_021936215.1	142	+	+	+	+	+	+	+
GCA_021936255.1	4	+	+	+	+	+	+	+
GCA_021936295.1	93	+	+	+	+	+	+	+
GCA_021936305.1	93	+	+	+	+	+	+	+
GCA_021936355.1	4	+	+	+	+	+	+	+
GCA_021936375.1	4	+	+	+	+	+	+	+
GCA_021936415.1	93	+	+	+	+	+	+	+
GCA_021936595.1	218	+	+	+	+	+	+	+
GCA_021936655.1	147	+	+	+	+	+	+	+
GCA_021936675.1	-	+	+	+	+	+	+	+
GCA_021936695.1	4	+	+	+	+	+	+	+
GCA_021936715.1	92	+	+	+	+	+	+	+
GCA_021936735.1	93	+	+	+	+	+	+	+
GCA_021936755.1	135	+	+	+	+	+	+	+
GCA_021936775.1	242	+	+	+	+	+	+	+
GCA_021936815.1	-	+	+	+	+	+	+	+
GCA_021937655.1	93	+	+	+	+	+	+	+
GCA_021937675.1	16	+	+	+	+	+	+	+
GCA_021937935.1	4	+	+	+	+	+	+	+
GCA_021937955.1	93	+	+	+	+	+	+	+
GCA_021937975.1	360	+	+	+	+	+	+	+
GCA_021937995.1	-	+	+	+	+	+	+	+
GCA_021938975.1	407	+	+	+	+	+	+	+
GCA_021944995.1	93	+	+	+	+	+	+	+
GCA_021947015.1	93	+	+	+	+	+	+	+
GCA_021950015.1	197	+	+	+	+	+	+	+
GCA_021950135.1	12	+	+	+	+	+	+	+
GCA_021971195.1	398	+	+	+	+	+	+	+
GCA_021971595.1	-	+	+	+	+	+	+	+
GCA_021971735.1	-	+	+	+	+	+	+	+
GCA_021971835.1	242	+	+	+	+	+	+	+
GCA_021971985.1	92	+	+	+	+	+	+	+
GCA_021972495.1	-	+	+	+	+	+	+	+
GCA_021972595.1	187	+	+	+	+	+	+	+
GCA_021973135.1	-	+	+	+	+	+	+	+
GCA_021973155.1	420	+	+	+	+	+	+	+
GCA_021973195.1	-	+	+	+	+	+	+	+
GCA_021982335.1	93	+	+	+	+	+	+	+
GCA_021988755.1	93	+	+	+	+	+	+	+
GCA_021988775.1	93	+	+	+	+	+	+	+
GCA_021988795.1	16	+	+	+	+	+	+	+
GCA_022016415.1	209	+	+	+	+	+	+	+
GCA_022024855.1	93	+	+	+	+	+	+	+
GCA_022024875.1	93	+	+	+	+	+	+	+
GCA_022024915.1	137	+	+	+	+	+	+	+
GCA_022024995.1	93	+	+	+	+	+	+	+
GCA_022025015.1	137	+	+	+	+	+	+	+
GCA_022026595.1	93	+	+	+	+	+	+	+
GCA_022026955.1	229	+	+	+	+	+	+	+
GCA_022027075.1	37	+	+	+	+	+	+	+
GCA_022027175.1	230	+	+	+	+	+	+	+
GCA_022027195.1	231	+	+	+	+	+	+	+
GCA_022027415.1	92	+	+	+	+	+	+	+
GCA_022027495.1	135	+	+	+	+	+	+	+
GCA_022027595.1	135	+	+	+	+	+	+	+
GCA_022027635.1	135	+	+	+	+	+	+	+
GCA_022027655.1	135	+	+	+	+	+	+	+
GCA_022027755.1	135	+	+	+	+	+	+	+
GCA_022027855.1	228	+	+	+	+	+	+	+
GCA_022027875.1	116	+	+	+	+	+	+	+
GCA_022027975.1	168	+	+	+	+	+	+	+
GCA_022027995.1	228	+	+	+	+	+	+	-
GCA_022028015.1	228	+	+	+	+	+	+	+
GCA_022028295.1	228	+	+	+	+	+	+	+
GCA_022031295.1	423	+	+	+	+	+	+	+
GCA_022033335.1	4	+	+	+	+	+	+	+
GCA_022041195.1	93	+	+	+	+	+	+	+
GCA_022041255.1	330	+	+	+	+	+	+	+
GCA_022047305.1	-	+	+	+	+	+	+	+
GCA_022055305.1	93	+	+	+	+	+	+	+
GCA_022055365.1	93	+	+	+	+	+	+	+
GCA_022098455.1	375	+	+	+	+	+	+	+
GCA_022101775.1	-	+	+	+	+	+	+	+
GCA_022105115.1	224	+	+	+	+	+	+	+
GCA_022107755.1	93	+	+	+	+	+	+	+
GCA_022109495.1	4	+	+	+	+	+	+	+
GCA_022110375.1	247	+	+	+	+	+	+	+
GCA_022117115.1	31	+	+	+	+	+	+	+
GCA_022124385.1	93	+	+	+	+	+	+	+
GCA_022139345.1	93	+	+	+	+	+	+	+
GCA_022141245.1	389	+	+	+	+	+	+	+
GCA_022145325.1	93	+	+	+	+	+	+	+
GCA_022145345.1	31	+	+	+	+	+	+	+
GCA_022145545.1	421	+	+	+	+	+	+	+
GCA_022145825.1	22	+	+	+	+	+	+	+
GCA_022146785.1	429	+	+	+	+	+	+	+
GCA_022149345.1	-	+	+	+	+	+	+	+
GCA_022150025.1	224	+	+	+	+	+	-	+
GCA_022151205.1	92	+	+	+	+	+	+	+
GCA_022151465.1	93	+	+	+	+	+	+	+
GCA_022151725.1	4	+	+	+	+	+	+	+
GCA_022151925.1	93	+	+	+	+	+	+	+
GCA_022152685.1	207	+	+	+	+	+	+	+
GCA_022152705.1	93	+	+	+	+	+	+	+
GCA_022152765.1	173	+	+	+	+	+	+	+
GCA_022153705.1	92	+	+	+	+	+	+	+
GCA_022154885.1	93	+	+	+	+	+	+	+
GCA_022155245.1	425	+	+	+	+	+	+	+
GCA_022155535.1	235	+	+	+	+	+	+	+
GCA_022155585.1	93	+	+	+	+	+	+	+
GCA_022163565.1	16	+	+	+	+	+	+	+
GCA_022163665.1	135	+	+	+	+	+	+	+
GCA_022163805.1	93	+	+	+	+	+	+	+
GCA_022164385.1	197	+	+	+	+	+	+	+
GCA_022165185.1	93	+	+	+	+	+	+	+
GCA_022165325.1	142	+	+	+	+	+	+	+
GCA_022165485.1	93	+	+	+	+	+	-	+
GCA_022165645.1	4	+	+	+	+	+	+	+
GCA_022165925.1	240	+	+	+	+	+	+	+
GCA_022166145.1	412	+	+	+	+	+	+	+
GCA_022166245.1	300	+	+	+	+	+	+	+
GCA_022166505.1	242	+	+	+	+	+	+	+
GCA_022166685.1	-	+	+	+	+	+	+	+
GCA_022166805.1	242	+	+	+	+	+	+	+
GCA_022166825.1	136	+	+	+	+	+	+	+
GCA_022166905.1	-	+	+	+	+	+	+	+
GCA_022169885.1	93	+	+	+	+	+	+	+
GCA_022170005.1	93	+	+	+	+	+	+	+
GCA_022170245.1	16	+	+	+	+	+	+	+
GCA_022170285.1	93	+	+	+	+	+	+	+
GCA_022170305.1	93	+	+	+	+	+	+	+
GCA_022170325.1	16	+	+	+	+	+	+	+
GCA_022170345.1	93	+	+	+	+	+	+	+
GCA_022170485.1	93	+	+	+	+	+	+	+
GCA_022170505.1	93	+	+	+	+	+	+	+
GCA_022182085.1	116	+	+	+	+	+	+	+
GCA_022182145.1	93	+	+	+	+	+	+	+
GCA_022182405.1	15	+	+	+	+	+	+	+
GCA_022189085.1	89	+	+	+	+	+	+	+
GCA_022192645.1	434	+	+	+	+	+	+	+
GCA_022231205.1	-	+	+	+	+	+	+	+
GCA_022271295.1	237	+	+	+	+	+	+	+
GCA_022272735.1	-	+	+	+	+	+	+	+
GCA_022272755.1	-	+	+	+	+	+	+	+
GCA_022272775.1	-	+	+	+	+	+	+	+
GCA_022272815.1	-	+	+	+	+	+	+	+
GCA_022299215.1	93	+	+	+	+	+	+	+
GCA_022299255.1	418	+	+	+	+	+	+	+
GCA_022299275.1	93	+	+	+	+	+	+	+
GCA_022299295.1	93	+	+	+	+	+	+	+
GCA_022299315.1	93	+	+	+	+	+	+	+
GCA_022299335.1	93	+	+	+	+	+	+	+
GCA_022299695.1	400	+	+	+	+	+	+	+
GCA_022299815.1	4	+	+	+	+	+	+	+
GCA_022306395.1	-	+	+	+	+	+	+	+
GCA_022306415.1	-	+	+	+	+	+	+	+
GCA_022306475.1	92	+	+	+	+	+	+	+
GCA_022307075.1	237	+	+	+	+	+	+	+
GCA_022307115.1	93	+	+	+	+	+	+	+
GCA_022307135.1	103	+	+	+	+	+	+	+
GCA_022307495.1	93	+	+	+	+	+	+	+
GCA_022307515.1	93	+	+	+	+	+	+	+
GCA_022311055.1	230	+	+	+	+	+	+	+
GCA_022311095.1	246	+	+	+	+	+	+	+
GCA_022311115.1	246	+	+	+	+	+	+	+
GCA_022316155.1	140	+	+	+	+	+	+	+
GCA_022319705.1	202	+	+	+	+	+	+	+
GCA_022319725.1	202	+	+	+	+	+	+	+
GCA_022332665.1	182	+	+	+	+	+	+	+
GCA_022341225.1	22	+	+	+	+	+	+	+
GCA_022429125.1	116	+	+	+	+	+	+	+
GCA_022429145.1	93	+	+	+	+	+	+	+
GCA_022429345.1	406	+	+	+	+	+	+	+
GCA_022429365.1	437	+	+	+	+	+	+	+
GCA_022474215.1	2	+	+	+	+	+	+	+
GCA_022474235.1	93	+	+	+	+	+	+	+
GCA_022474555.1	2	+	+	+	+	+	+	+
GCA_022504665.1	93	+	+	+	+	+	+	+
GCA_022505485.1	301	+	+	+	+	+	+	+
GCA_022597615.1	197	+	+	+	+	+	+	+
GCA_022598815.1	135	+	+	+	+	+	+	+
GCA_022625905.1	-	+	+	+	+	+	+	+
GCA_022759585.1	16	-	+	+	-	+	+	+
GCA_022759605.1	-	+	+	+	+	+	+	+
GCA_022915955.1	-	+	+	+	+	+	+	+
GCA_023038055.1	128	+	+	+	+	+	+	+
GCA_023039515.1	116	+	+	+	+	+	+	+
GCA_023039575.1	116	+	+	+	+	+	+	+
GCA_023039635.1	116	+	+	+	+	+	+	+
GCA_023040235.1	4	+	+	+	+	+	+	+
GCA_023040435.1	207	+	+	+	+	+	+	+
GCA_023040595.1	364	+	+	+	+	+	+	+
GCA_023041735.1	116	+	+	+	+	+	+	+
GCA_023042795.1	58	+	+	+	+	+	+	+
GCA_023043235.1	9	+	+	+	+	+	+	+
GCA_023069035.1	93	+	+	+	+	+	+	+
GCA_023070115.1	330	+	+	+	+	+	+	+
GCA_023118835.1	416	+	+	+	+	+	+	+
GCA_023365235.1	208	+	+	+	+	+	+	+
GCA_023408035.1	197	+	+	+	+	+	+	+
GCA_023452485.1	197	+	+	+	+	+	+	+
GCA_023452815.1	197	+	+	+	+	+	+	+
GCA_023457975.1	17	+	+	+	+	+	+	+
GCA_023464655.1	4	+	+	+	+	+	+	+
GCA_023467255.1	93	+	+	+	+	+	+	+
GCA_023553355.1	432	+	+	+	+	+	+	+
GCA_023563965.1	197	+	+	+	+	+	+	+
GCA_023583165.1	-	+	+	+	+	+	+	+
GCA_023596245.1	-	+	+	+	+	+	+	+
GCA_023613715.1	415	+	+	+	+	+	+	+
GCA_023647495.1	9	+	+	+	+	+	+	+
GCA_023671245.1	181	+	+	+	+	+	+	+
GCA_023688985.1	113	+	+	+	+	+	+	+
GCA_023773915.1	402	+	+	+	+	+	+	+
GCA_023782025.1	414	+	+	+	+	+	+	+
GCA_023793395.1	92	+	+	+	+	+	+	+
GCA_023815305.1	93	+	+	+	+	+	+	+
GCA_023955405.1	9	+	+	+	+	+	+	+
GCA_023978205.1	317	+	+	+	+	+	+	+
GCA_024073565.1	364	+	+	+	+	+	+	+
GCA_024073885.1	364	+	+	+	+	+	+	+
GCA_024074185.1	364	+	+	+	+	+	+	+
GCA_024074205.1	364	+	+	+	+	+	+	+
GCA_024168945.1	4	+	+	+	+	+	+	+
GCA_024211115.1	135	+	+	+	+	+	-	+
GCA_024362585.1	131	+	+	+	+	+	+	+
GCA_024484225.1	-	+	+	+	+	+	+	+
GCA_024559105.1	116	+	+	+	+	+	+	+
GCA_024560285.1	242	+	+	+	+	+	+	+
GCA_024560885.1	246	+	+	+	+	+	+	+
GCA_024603095.1	131	+	+	+	+	+	+	+
GCA_024603215.1	93	+	+	+	+	+	+	+
GCA_024604175.1	208	+	+	+	+	+	+	+
GCA_024610805.1	-	+	+	+	+	+	+	+
GCA_024661995.1	4	+	+	+	+	+	+	+
GCA_024917575.1	93	+	+	+	+	+	+	+
GCA_025034215.1	137	+	+	+	+	+	+	+
GCA_025071075.1	197	+	+	+	+	+	+	+
GCA_025071115.1	364	+	+	+	+	+	+	+
GCA_025071175.1	197	+	+	+	+	+	+	+
GCA_025071215.1	9	+	+	+	+	+	+	+
GCA_025071235.1	207	+	+	+	+	+	+	+
GCA_025071675.1	116	+	+	+	+	+	+	+
GCA_025071735.1	197	+	+	+	+	+	+	+
GCA_025077255.1	413	+	+	+	+	+	+	+
GCA_025077775.1	22	+	+	+	+	+	+	+
GCA_025088045.1	93	+	+	+	+	+	+	+
GCA_025088205.1	-	+	+	+	+	+	+	+
GCA_025093245.1	93	+	+	+	+	+	+	+
GCA_025093305.1	206	+	+	+	+	+	+	+
GCA_025094575.1	93	+	+	+	+	+	+	+
GCA_025094595.1	4	+	+	+	+	+	+	+
GCA_025101365.1	116	+	+	+	+	+	+	+
GCA_025101485.1	93	+	+	+	+	+	+	+
GCA_025101645.1	331	+	+	+	+	+	+	+
GCA_025101685.1	93	+	+	+	+	+	+	+
GCA_025102065.1	-	+	+	+	+	+	+	+
GCA_025102085.1	4	+	+	+	+	+	+	+
GCA_025102245.1	208	+	+	+	+	+	+	+
GCA_025104295.1	435	+	+	+	+	+	+	+
GCA_025109405.1	-	+	+	+	+	+	+	+
GCA_025109465.1	-	+	+	+	+	+	+	+
GCA_025112345.1	129	+	+	+	+	+	+	+
GCA_025112865.1	207	+	+	+	+	+	+	+
GCA_025113485.1	149	+	+	+	+	+	+	+
GCA_025115605.1	-	+	+	+	+	+	+	+
GCA_025115805.1	116	+	+	+	+	+	+	+
GCA_025116045.1	93	+	+	+	+	+	+	+
GCA_025116305.1	404	+	+	+	+	+	+	+
GCA_025116365.1	331	+	+	+	+	+	+	+
GCA_025116425.1	331	+	+	+	+	+	+	+
GCA_025116585.1	149	+	+	+	+	+	+	+
GCA_025116745.1	-	+	+	+	+	+	+	+
GCA_025143515.1	314	+	+	+	+	+	+	+
GCA_025144035.1	314	+	+	+	+	+	+	+
GCA_025146975.1	314	+	+	+	+	+	+	+
GCA_025150155.1	314	+	+	+	+	+	+	+
GCA_025150205.1	314	+	+	+	+	+	+	+
GCA_025150225.1	314	+	+	+	+	+	+	+
GCA_025150285.1	314	+	+	+	+	+	+	+
GCA_025183105.1	93	+	+	+	+	+	+	+
GCA_025183505.1	93	+	+	+	+	+	+	+
GCA_025183515.1	93	+	+	+	+	+	+	+
GCA_025183645.1	93	+	+	+	+	+	+	+
GCA_025218545.1	168	+	+	+	+	+	+	+
GCA_025377555.1	93	+	+	+	+	+	+	+
GCA_025377565.1	93	+	+	+	+	+	+	+
GCA_900075225.1	93	+	+	+	+	+	+	+
GCA_900077035.1	137	+	+	+	+	+	+	+
GCA_900119335.1	187	+	+	+	+	+	+	+
GCA_900558035.1	234	+	+	+	+	+	+	+
GCA_900558125.1	4	+	+	+	+	+	+	+
GCA_900558485.1	409	+	-	+	+	+	+	+
GCA_900635435.1	134	+	+	+	+	+	+	+
GCA_900637945.1	259	+	+	+	+	+	+	+
GCA_905333855.2	57	+	+	+	+	+	+	+
Ka-01RR	-	+	+	+	+	+	+	+
Ka-02RR	440	+	+	-	+	+	+	+
Ka-04RR	93	+	+	+	+	+	+	+
Ka-06RJ	296	+	+	+	+	+	+	+
+, present; -, absent
