## Supplementary material for "In-depth analysis of *Klebsiella aerogenes* resistome, virulome and mobilome worldwide": Table S10

### Sheet: TableS10
Table S10. Integrons predicted and gene coverage (%) of antibiotic resistance genes identified
Contig	Begin (bp)	End (bp)	Genome	ST	AAC(3)-Ia	AAC(6')-33	AAC(6')-Ib-cr6	AAC(6')-Ib-cr9	AAC(6')-Ib7	AAC(6')-Ib9	ANT(2'')-Ia	ANT(3'')-IIa	GES-1	IMP-26	IMP-4	OXA-1	OXA-10	OXA-2	VIM-1	aadA16	aadA2	aadA5	aphA15	arr-3	catB2	catB3	cmlA4	cmlA5	dfrA1	dfrA12	dfrA14	dfrA15	dfrA16	dfrA17	dfrA25	dfrA27	dfrA5	dfrB3	qacE	qacEdelta1
ABEYDI010000042.1	24	1831	GCA_021898715.1	151	.	.	.	.	.	.	.	.	.	.	.	.	.	.	.	.	.	.	.	.	.	.	.	.	.	.	.	.	.	100	.	.	.	.	.	.
ABEYNI010000019.1	95327	98249	GCA_021936415.1	93	.	100	.	.	.	.	100	.	.	.	.	.	.	.	.	.	.	.	.	.	.	.	.	.	.	.	.	.	.	.	.	.	.	.	.	100
ABEYNI010000072.1	3866	6788	GCA_021936415.1	93	.	100	.	.	.	.	100	.	.	.	.	.	.	.	.	.	.	.	.	.	.	.	.	.	.	.	.	.	.	.	.	.	.	.	.	100
ABFAVM010000035.1	7699	11198	GCA_022107755.1	93	.	.	.	.	100	.	.	.	.	.	.	.	100	.	.	.	.	.	.	.	.	.	.	.	.	.	.	.	.	.	.	.	.	.	.	100
ABFAVM010000061.1	4244	6051	GCA_022107755.1	93	.	.	.	.	100	.	.	.	.	.	.	.	.	.	.	.	.	.	.	.	.	.	.	.	.	.	.	.	.	.	.	.	.	.	.	.
ABFBCR010000022.1	13204	16703	GCA_022170005.1	93	.	.	.	.	100	.	.	.	.	.	.	.	100	.	.	.	.	.	.	.	.	.	.	.	.	.	.	.	.	.	.	.	.	.	.	100
ABFCKL010000015.1	50945	52667	GCA_022319725.1	202	.	.	.	.	.	.	.	.	.	.	.	.	.	.	.	.	.	.	.	.	.	.	.	.	.	.	100	.	.	.	.	.	.	.	.	.
ABFCKL010000036.1	1141	3204	GCA_022319725.1	202	.	.	.	.	.	.	.	.	.	.	.	.	.	.	.	.	.	.	.	.	.	.	.	.	.	.	100	.	.	.	.	.	.	.	.	.
ABFCKM010000015.1	50495	52217	GCA_022319705.1	202	.	.	.	.	.	.	.	.	.	.	.	.	.	.	.	.	.	.	.	.	.	.	.	.	.	.	100	.	.	.	.	.	.	.	.	.
ABFCKM010000039.1	1141	3204	GCA_022319705.1	202	.	.	.	.	.	.	.	.	.	.	.	.	.	.	.	.	.	.	.	.	.	.	.	.	.	.	100	.	.	.	.	.	.	.	.	.
ABFCUS010000015.1	4150	6243	GCA_022299695.1	400	.	.	.	.	.	.	.	.	.	.	.	.	.	.	.	.	.	.	.	.	.	.	.	.	.	.	100	.	.	.	.	.	.	.	.	.
ABFCUS010000039.1	520	2583	GCA_022299695.1	400	.	.	.	.	.	.	.	.	.	.	.	.	.	.	.	.	.	.	.	.	.	.	.	.	.	.	100	.	.	.	.	.	.	.	.	.
ABFHGU010000029.1	2	2275	GCA_022474235.1	93	.	.	.	.	.	.	.	.	.	.	.	.	.	.	.	.	.	.	.	.	.	.	.	.	.	.	.	.	.	.	.	.	.	100	.	82.76
ABFHGU010000077.1	20037	22370	GCA_022474235.1	93	.	.	.	.	.	.	.	.	.	.	.	.	.	.	.	.	.	.	.	.	.	.	.	.	.	.	.	.	.	.	.	.	.	100	.	100
ABFWSH010000026.1	12	1917	GCA_023069035.1	93	.	.	100	.	.	.	.	.	.	.	.	.	.	.	.	.	.	.	.	.	.	.	.	.	.	.	.	.	.	.	.	.	.	.	.	.
ABGJKZ010000042.1	1145	3318	GCA_023553355.1	432	.	.	.	.	.	.	.	.	.	.	.	.	.	.	.	.	.	.	.	.	.	.	.	.	.	.	.	.	.	.	.	.	100	.	.	100
ABHKCH010000019.1	704	2942	GCA_024559105.1	116	.	.	.	.	99.36	.	.	.	.	.	.	.	.	.	.	.	.	.	.	.	.	.	.	.	.	.	.	.	.	.	.	.	.	.	100	.
ABHKCH010000037.1	1214	3452	GCA_024559105.1	116	.	.	.	.	99.36	.	.	.	.	.	.	.	.	.	.	.	.	.	.	.	.	.	.	.	.	.	.	.	.	.	.	.	.	.	100	.
CP011540.1	52107	55145	GCA_001571545.2	93	.	.	.	.	100	.	.	.	.	.	.	.	.	.	.	.	.	.	.	.	.	.	.	.	.	.	.	.	.	.	.	.	.	.	.	100
CP011540.1	65918	68181	GCA_001571545.2	93	.	.	.	.	.	.	.	82.51	.	.	.	.	.	.	.	.	.	.	.	.	.	.	.	.	100	.	.	.	.	.	.	.	.	.	.	100
CP026757.1	40468	43833	GCA_002948835.2	93	.	.	.	.	.	.	.	.	.	.	.	.	.	.	.	.	100	.	.	.	.	.	.	.	.	100	.	.	.	.	.	.	.	.	.	100
CP042532.1	3090	7472	GCA_008931665.1	9	.	.	.	.	.	95.26	.	.	.	.	100	.	.	.	.	.	.	.	.	.	.	100	.	.	.	.	.	.	.	.	.	.	.	.	.	100
CP047668.1	204972	208337	GCA_009909445.1	4	.	.	.	.	.	.	.	.	.	.	.	.	.	.	.	.	100	.	.	.	.	.	.	.	.	100	.	.	.	.	.	.	.	.	.	100
CP047669.1	4599284	4602649	GCA_009909445.1	4	.	.	.	.	.	.	.	.	.	.	.	.	.	.	.	.	100	.	.	.	.	.	.	.	.	100	.	.	.	.	.	.	.	.	.	100
CP050069.1	23247	28863	GCA_011604725.1	189	.	.	.	.	.	.	.	.	.	.	.	.	.	.	.	.	.	.	.	.	.	.	.	.	.	.	.	.	100	.	.	.	.	.	.	100
CP050069.1	40805	42998	GCA_011604725.1	189	.	.	.	.	.	94.77	.	82.51	.	.	.	.	.	.	100	.	.	.	100	.	100	.	.	.	.	.	.	.	.	.	.	.	.	.	.	100
CP070519.1	7095	11792	GCA_016939495.1	397	.	.	100	.	.	.	.	.	.	.	.	100	.	.	.	.	.	.	.	100	.	100	.	.	.	.	.	.	.	.	.	.	.	.	.	100
CP077429.1	771875	775240	GCA_019048885.1	176	.	.	100	.	.	.	.	.	.	.	.	.	.	.	.	100	.	.	.	100	.	.	.	.	.	.	.	.	.	.	.	100	.	.	.	100
CP077429.1	794523	799027	GCA_019048885.1	176	.	.	.	.	.	.	.	.	.	.	.	.	.	.	.	.	100	.	.	.	.	.	.	.	.	100	.	.	.	.	.	.	.	.	.	100
CP094273.1	8845	11018	GCA_022759585.1	16	.	.	.	.	.	.	.	.	.	.	.	.	.	.	.	.	.	.	.	.	.	.	.	.	.	.	.	.	.	.	100	.	.	.	.	100
CP094277.1	12814	17828	GCA_022759585.1	16	.	.	.	.	.	.	.	.	.	.	.	.	.	.	.	.	100	.	.	.	.	.	.	.	.	100	.	.	.	.	.	.	.	.	.	.
CP094281.1	210333	214698	GCA_022759605.1	-	.	.	.	.	.	.	.	.	.	.	.	.	.	.	.	100	.	.	.	100	.	.	.	.	.	.	.	.	.	.	.	100	.	.	.	100
CP094281.1	255515	259249	GCA_022759605.1	-	.	.	.	.	.	.	.	.	.	100	.	.	.	.	.	.	.	.	.	.	.	.	.	.	.	.	.	.	.	.	.	.	.	.	.	100
CP103640.1	70257	74712	GCA_024917575.1	93	.	.	100	.	.	.	.	.	.	.	.	100	.	.	.	.	.	.	.	.	.	.	.	.	.	.	.	.	.	.	.	.	.	.	.	.
DAFUCZ010000035.1	6453	9671	GCA_021837555.1	93	.	.	.	.	.	.	.	.	.	.	.	.	.	.	.	.	100	.	.	.	.	.	.	.	.	100	.	.	.	.	.	.	.	.	.	100
DAFUCZ010000058.1	22	3261	GCA_021837555.1	93	.	.	.	.	.	.	.	.	.	.	.	.	.	.	.	.	100	.	.	.	.	.	.	.	.	100	.	.	.	.	.	.	.	.	.	100
DAFUDK010000033.1	6453	9671	GCA_021837885.1	93	.	.	.	.	.	.	.	.	.	.	.	.	.	.	.	.	100	.	.	.	.	.	.	.	.	100	.	.	.	.	.	.	.	.	.	100
DAFUDK010000066.1	22	3261	GCA_021837885.1	93	.	.	.	.	.	.	.	.	.	.	.	.	.	.	.	.	100	.	.	.	.	.	.	.	.	100	.	.	.	.	.	.	.	.	.	100
DAFVQX010000110.1	249	4945	GCA_021878855.1	242	100	.	.	.	100	.	.	82.51	.	.	.	.	.	.	.	.	.	.	.	.	.	.	.	.	.	.	.	.	.	.	.	.	.	.	.	.
DAFVQX010000139.1	130	4313	GCA_021878855.1	242	100	.	.	.	100	.	.	82.51	.	.	.	.	.	.	.	.	.	.	.	.	.	.	.	.	.	.	.	.	.	.	.	.	.	.	.	.
DAFWGK010000063.1	94	2657	GCA_021902435.1	4	.	.	.	.	.	.	.	.	.	.	.	.	.	.	.	.	.	100	.	.	.	.	.	.	.	.	.	.	.	100	.	.	.	.	.	.
DAFWGK010000094.1	780	3446	GCA_021902435.1	4	.	.	.	.	.	.	.	.	.	.	.	.	.	.	.	.	.	100	.	.	.	.	.	.	.	.	.	.	.	100	.	.	.	.	.	.
DAFYVX010000026.1	5763	7643	GCA_021947015.1	93	.	.	.	.	.	.	.	.	.	.	.	.	.	.	.	.	.	.	.	.	.	.	.	.	.	.	100	.	.	.	.	.	.	.	.	.
DAFYVX010000055.1	2	1858	GCA_021947015.1	93	.	.	.	.	.	.	.	.	.	.	.	.	.	.	.	.	.	.	.	.	.	.	.	.	.	.	100	.	.	.	.	.	.	.	.	.
DAGCNJ010000057.1	4114	6243	GCA_022027075.1	37	.	.	.	.	.	.	.	.	.	.	.	.	.	.	.	.	.	.	.	.	.	.	.	.	.	.	100	.	.	.	.	.	.	.	.	.
DAGCNO010000032.1	58	2973	GCA_022027195.1	231	.	.	.	.	.	.	.	.	.	.	.	.	.	.	.	.	100	.	.	.	.	.	.	.	.	100	.	.	.	.	.	.	.	.	.	.
DAGCNY010000028.1	64	4118	GCA_022027415.1	92	.	.	100	.	.	.	.	.	.	.	.	.	.	.	.	100	.	.	.	100	.	.	.	.	.	.	.	.	.	.	.	100	.	.	.	.
DAGCOH010000030.1	102	1824	GCA_022027595.1	135	.	.	.	.	.	.	.	.	.	.	.	.	.	.	.	.	.	.	.	.	.	.	.	.	.	.	100	.	.	.	.	.	.	.	.	.
DAGCOH010000062.1	2547	4269	GCA_022027595.1	135	.	.	.	.	.	.	.	.	.	.	.	.	.	.	.	.	.	.	.	.	.	.	.	.	.	.	100	.	.	.	.	.	.	.	.	.
DAGCOJ010000056.1	102	1629	GCA_022027655.1	135	.	.	.	.	.	.	.	.	.	.	.	.	.	.	.	.	.	.	.	.	.	.	.	.	.	.	100	.	.	.	.	.	.	.	.	.
DAGCOJ010000083.1	1	1570	GCA_022027655.1	135	.	.	.	.	.	.	.	.	.	.	.	.	.	.	.	.	.	.	.	.	.	.	.	.	.	.	100	.	.	.	.	.	.	.	.	.
DAGCOK010000029.1	103	1825	GCA_022027635.1	135	.	.	.	.	.	.	.	.	.	.	.	.	.	.	.	.	.	.	.	.	.	.	.	.	.	.	100	.	.	.	.	.	.	.	.	.
DAGCOK010000054.1	2547	4269	GCA_022027635.1	135	.	.	.	.	.	.	.	.	.	.	.	.	.	.	.	.	.	.	.	.	.	.	.	.	.	.	100	.	.	.	.	.	.	.	.	.
DAGCON010000026.1	2	4420	GCA_022027755.1	135	.	.	100	.	.	.	.	.	.	.	.	100	.	.	.	.	.	.	.	100	.	100	.	.	.	.	.	.	.	.	.	.	.	.	.	.
DAGCOV010000023.1	103	1825	GCA_022027855.1	228	.	.	.	.	.	.	.	.	.	.	.	.	.	.	.	.	.	.	.	.	.	.	.	.	.	.	100	.	.	.	.	.	.	.	.	.
DAGCOV010000048.1	2547	4269	GCA_022027855.1	228	.	.	.	.	.	.	.	.	.	.	.	.	.	.	.	.	.	.	.	.	.	.	.	.	.	.	100	.	.	.	.	.	.	.	.	.
DAGCOW010000023.1	103	1825	GCA_022027875.1	116	.	.	.	.	.	.	.	.	.	.	.	.	.	.	.	.	.	.	.	.	.	.	.	.	.	.	100	.	.	.	.	.	.	.	.	.
DAGCOW010000049.1	2536	4258	GCA_022027875.1	116	.	.	.	.	.	.	.	.	.	.	.	.	.	.	.	.	.	.	.	.	.	.	.	.	.	.	100	.	.	.	.	.	.	.	.	.
DAGCPB010000057.1	4150	6243	GCA_022027995.1	228	.	.	.	.	.	.	.	.	.	.	.	.	.	.	.	.	.	.	.	.	.	.	.	.	.	.	100	.	.	.	.	.	.	.	.	.
DAGCPB010000120.1	520	2583	GCA_022027995.1	228	.	.	.	.	.	.	.	.	.	.	.	.	.	.	.	.	.	.	.	.	.	.	.	.	.	.	100	.	.	.	.	.	.	.	.	.
DAGCPC010000056.1	4150	6243	GCA_022028015.1	228	.	.	.	.	.	.	.	.	.	.	.	.	.	.	.	.	.	.	.	.	.	.	.	.	.	.	100	.	.	.	.	.	.	.	.	.
DAGCPC010000113.1	520	2583	GCA_022028015.1	228	.	.	.	.	.	.	.	.	.	.	.	.	.	.	.	.	.	.	.	.	.	.	.	.	.	.	100	.	.	.	.	.	.	.	.	.
DAGCPU010000024.1	103	1825	GCA_022028295.1	228	.	.	.	.	.	.	.	.	.	.	.	.	.	.	.	.	.	.	.	.	.	.	.	.	.	.	100	.	.	.	.	.	.	.	.	.
DAGCPU010000050.1	2547	4269	GCA_022028295.1	228	.	.	.	.	.	.	.	.	.	.	.	.	.	.	.	.	.	.	.	.	.	.	.	.	.	.	100	.	.	.	.	.	.	.	.	.
DAGHPM010000049.1	377	3493	GCA_022124385.1	93	.	.	.	.	.	.	.	.	.	.	.	.	.	.	.	.	.	100	.	.	.	.	.	.	.	.	.	.	.	100	.	.	.	.	.	100
DAGITH010000062.1	2	2128	GCA_022150025.1	224	.	.	.	.	.	.	.	.	.	.	.	.	.	.	.	.	.	.	.	.	.	.	.	.	.	.	.	.	.	.	.	.	.	100	.	.
DAGITH010000144.1	375	2708	GCA_022150025.1	224	.	.	.	.	.	.	.	.	.	.	.	.	.	.	.	.	.	.	.	.	.	.	.	.	.	.	.	.	.	.	.	.	.	100	.	100
DAGJSV010000142.1	1165	4530	GCA_022163665.1	135	.	.	.	.	.	.	.	.	.	.	.	.	.	.	.	.	100	.	.	.	.	.	.	.	.	100	.	.	.	.	.	.	.	.	.	100
DAGJSV010000205.1	444	3809	GCA_022163665.1	135	.	.	.	.	.	.	.	.	.	.	.	.	.	.	.	.	100	.	.	.	.	.	.	.	.	100	.	.	.	.	.	.	.	.	.	100
DAGKER010000047.1	886	5583	GCA_022170245.1	16	.	.	100	.	.	.	.	.	.	.	.	100	.	.	.	.	.	.	.	100	.	100	.	.	.	.	.	.	.	.	.	.	.	.	.	100
DAGKES010000065.1	3	2087	GCA_022170305.1	93	.	.	.	.	.	.	.	.	.	.	.	.	.	.	.	.	.	.	.	.	.	.	.	.	.	.	100	.	.	.	.	.	.	.	.	.
DAGKET010000098.1	886	5583	GCA_022170325.1	16	.	.	100	.	.	.	.	.	.	.	.	100	.	.	.	.	.	.	.	100	.	100	.	.	.	.	.	.	.	.	.	.	.	.	.	100
DAGKEU010000050.1	4150	6243	GCA_022170285.1	93	.	.	.	.	.	.	.	.	.	.	.	.	.	.	.	.	.	.	.	.	.	.	.	.	.	.	100	.	.	.	.	.	.	.	.	.
DAGKEU010000080.1	496	2559	GCA_022170285.1	93	.	.	.	.	.	.	.	.	.	.	.	.	.	.	.	.	.	.	.	.	.	.	.	.	.	.	100	.	.	.	.	.	.	.	.	.
DAGKEY010000036.1	4150	6243	GCA_022170345.1	93	.	.	.	.	.	.	.	.	.	.	.	.	.	.	.	.	.	.	.	.	.	.	.	.	.	.	100	.	.	.	.	.	.	.	.	.
DAGKFA010000042.1	4150	6243	GCA_022170485.1	93	.	.	.	.	.	.	.	.	.	.	.	.	.	.	.	.	.	.	.	.	.	.	.	.	.	.	100	.	.	.	.	.	.	.	.	.
DAGKFA010000081.1	3	2066	GCA_022170485.1	93	.	.	.	.	.	.	.	.	.	.	.	.	.	.	.	.	.	.	.	.	.	.	.	.	.	.	100	.	.	.	.	.	.	.	.	.
DAGKFC010000109.1	3	2087	GCA_022170505.1	93	.	.	.	.	.	.	.	.	.	.	.	.	.	.	.	.	.	.	.	.	.	.	.	.	.	.	100	.	.	.	.	.	.	.	.	.
DAGQHP010000072.1	5438	7318	GCA_022271295.1	237	.	.	.	.	.	.	.	.	.	.	.	.	.	.	.	.	.	.	.	.	.	.	.	.	.	.	100	.	.	.	.	.	.	.	.	.
DAGQHP010000107.1	2	1858	GCA_022271295.1	237	.	.	.	.	.	.	.	.	.	.	.	.	.	.	.	.	.	.	.	.	.	.	.	.	.	.	100	.	.	.	.	.	.	.	.	.
DAGWHM010000023.1	64	4118	GCA_022597615.1	197	.	.	100	.	.	.	.	.	.	.	.	.	.	.	.	100	.	.	.	100	.	.	.	.	.	.	.	.	.	.	.	100	.	.	.	.
DAGZWR010000055.1	3	2210	GCA_023039515.1	116	.	.	.	.	.	.	.	.	.	.	.	.	.	.	.	.	.	.	.	.	.	.	.	.	.	.	100	.	.	.	.	.	.	.	.	.
DAGZYI010000038.1	81	2210	GCA_023040435.1	207	.	.	.	.	.	.	.	.	.	.	.	.	.	.	.	.	.	.	.	.	.	.	.	.	.	.	100	.	.	.	.	.	.	.	.	.
DAGZYI010000054.1	179	2242	GCA_023040435.1	207	.	.	.	.	.	.	.	.	.	.	.	.	.	.	.	.	.	.	.	.	.	.	.	.	.	.	100	.	.	.	.	.	.	.	.	.
DAGZYN010000042.1	3	2210	GCA_023040595.1	364	.	.	.	.	.	.	.	.	.	.	.	.	.	.	.	.	.	.	.	.	.	.	.	.	.	.	100	.	.	.	.	.	.	.	.	.
DAGZYN010000070.1	520	2583	GCA_023040595.1	364	.	.	.	.	.	.	.	.	.	.	.	.	.	.	.	.	.	.	.	.	.	.	.	.	.	.	100	.	.	.	.	.	.	.	.	.
DAHEEN010000039.1	439	3804	GCA_023365235.1	208	.	.	.	.	.	.	.	.	.	.	.	.	.	.	.	.	100	.	.	.	.	.	.	.	.	100	.	.	.	.	.	.	.	.	.	100
DAHEEN010000069.1	7159	10524	GCA_023365235.1	208	.	.	.	.	.	.	.	.	.	.	.	.	.	.	.	.	100	.	.	.	.	.	.	.	.	100	.	.	.	.	.	.	.	.	.	100
DAHEMY010000046.1	64	4118	GCA_023408035.1	197	.	.	100	.	.	.	.	.	.	.	.	.	.	.	.	100	.	.	.	100	.	.	.	.	.	.	.	.	.	.	.	100	.	.	.	.
DAHEST010000042.1	64	4118	GCA_023452815.1	197	.	.	100	.	.	.	.	.	.	.	.	.	.	.	.	100	.	.	.	100	.	.	.	.	.	.	.	.	.	.	.	100	.	.	.	.
DAILCF010000028.1	4150	6243	GCA_024603215.1	93	.	.	.	.	.	.	.	.	.	.	.	.	.	.	.	.	.	.	.	.	.	.	.	.	.	.	100	.	.	.	.	.	.	.	.	.
DAILCF010000060.1	520	2583	GCA_024603215.1	93	.	.	.	.	.	.	.	.	.	.	.	.	.	.	.	.	.	.	.	.	.	.	.	.	.	.	100	.	.	.	.	.	.	.	.	.
DAJACA010000031.1	12142	14958	GCA_025034215.1	137	.	.	.	100	.	.	.	.	100	.	.	.	.	.	.	.	.	.	.	.	.	.	.	.	.	.	.	.	.	.	.	.	.	.	.	.
DAJACA010000050.1	306	3122	GCA_025034215.1	137	.	.	.	100	.	.	.	.	100	.	.	.	.	.	.	.	.	.	.	.	.	.	.	.	.	.	.	.	.	.	.	.	.	.	.	.
DAJBWT010000042.1	3	2210	GCA_025071115.1	364	.	.	.	.	.	.	.	.	.	.	.	.	.	.	.	.	.	.	.	.	.	.	.	.	.	.	100	.	.	.	.	.	.	.	.	.
DAJBWT010000070.1	520	2583	GCA_025071115.1	364	.	.	.	.	.	.	.	.	.	.	.	.	.	.	.	.	.	.	.	.	.	.	.	.	.	.	100	.	.	.	.	.	.	.	.	.
DAJBWV010000046.1	64	4118	GCA_025071075.1	197	.	.	100	.	.	.	.	.	.	.	.	.	.	.	.	100	.	.	.	100	.	.	.	.	.	.	.	.	.	.	.	100	.	.	.	.
DAJBWX010000042.1	64	4118	GCA_025071175.1	197	.	.	100	.	.	.	.	.	.	.	.	.	.	.	.	100	.	.	.	100	.	.	.	.	.	.	.	.	.	.	.	100	.	.	.	.
DAJBWZ010000038.1	81	2210	GCA_025071235.1	207	.	.	.	.	.	.	.	.	.	.	.	.	.	.	.	.	.	.	.	.	.	.	.	.	.	.	100	.	.	.	.	.	.	.	.	.
DAJBWZ010000054.1	179	2242	GCA_025071235.1	207	.	.	.	.	.	.	.	.	.	.	.	.	.	.	.	.	.	.	.	.	.	.	.	.	.	.	100	.	.	.	.	.	.	.	.	.
DAJCYQ010000034.1	3	2210	GCA_025088045.1	93	.	.	.	.	.	.	.	.	.	.	.	.	.	.	.	.	.	.	.	.	.	.	.	.	.	.	100	.	.	.	.	.	.	.	.	.
DAJCYQ010000062.1	520	2583	GCA_025088045.1	93	.	.	.	.	.	.	.	.	.	.	.	.	.	.	.	.	.	.	.	.	.	.	.	.	.	.	100	.	.	.	.	.	.	.	.	.
DAJCZA010000020.1	700	4065	GCA_025088205.1	-	.	.	.	.	.	.	.	.	.	.	.	.	.	.	.	.	100	.	.	.	.	.	.	.	.	100	.	.	.	.	.	.	.	.	.	100
DAJCZA010000038.1	7159	10524	GCA_025088205.1	-	.	.	.	.	.	.	.	.	.	.	.	.	.	.	.	.	100	.	.	.	.	.	.	.	.	100	.	.	.	.	.	.	.	.	.	100
DAJDEV010000058.1	3	2210	GCA_025101365.1	116	.	.	.	.	.	.	.	.	.	.	.	.	.	.	.	.	.	.	.	.	.	.	.	.	.	.	100	.	.	.	.	.	.	.	.	.
DAJDEV010000108.1	520	2583	GCA_025101365.1	116	.	.	.	.	.	.	.	.	.	.	.	.	.	.	.	.	.	.	.	.	.	.	.	.	.	.	100	.	.	.	.	.	.	.	.	.
DAJDGD010000030.1	4150	6243	GCA_025102085.1	4	.	.	.	.	.	.	.	.	.	.	.	.	.	.	.	.	.	.	.	.	.	.	.	.	.	.	100	.	.	.	.	.	.	.	.	.
DAJDGD010000060.1	520	2583	GCA_025102085.1	4	.	.	.	.	.	.	.	.	.	.	.	.	.	.	.	.	.	.	.	.	.	.	.	.	.	.	100	.	.	.	.	.	.	.	.	.
DAJDIJ010000030.1	3136	6839	GCA_025104295.1	435	.	.	.	.	.	.	.	.	.	.	.	.	.	.	.	.	100	.	.	.	.	.	.	.	.	100	.	.	.	.	.	.	.	.	.	.
DAJDIJ010000054.1	3177	6880	GCA_025104295.1	435	.	.	.	.	.	.	.	.	.	.	.	.	.	.	.	.	100	.	.	.	.	.	.	.	.	100	.	.	.	.	.	.	.	.	.	.
DAJDRI010000029.1	60	2975	GCA_025115605.1	-	.	.	.	.	.	.	.	.	.	.	.	.	.	.	.	.	100	.	.	.	.	.	.	.	.	100	.	.	.	.	.	.	.	.	.	.
DAJDSW010000025.1	64	4118	GCA_025116365.1	331	.	.	100	.	.	.	.	.	.	.	.	.	.	.	.	100	.	.	.	100	.	.	.	.	.	.	.	.	.	.	.	100	.	.	.	.
FKIV01000012.1	144069	148070	GCA_900075225.1	93	.	.	.	.	.	.	100	.	.	.	.	.	.	.	.	.	.	.	.	.	.	.	.	100	.	.	.	.	.	.	.	.	.	.	.	.
JAASJE010000018.1	495	4999	GCA_019731535.1	428	.	.	100	.	.	.	.	.	.	.	.	.	.	.	.	100	.	.	.	100	.	.	.	.	.	.	.	.	.	.	.	100	.	.	.	100
JACDIQ010000424.1	67	1816	GCA_025377555.1	93	.	.	.	.	.	.	100	.	.	.	.	.	.	.	.	.	.	.	.	.	.	.	.	.	.	.	.	.	.	.	.	.	.	.	.	.
JACDIR010000037.1	29186	31989	GCA_025377565.1	93	.	.	.	.	.	.	100	.	.	.	.	.	.	.	.	.	.	.	.	.	.	.	.	.	.	.	.	.	.	.	.	.	.	.	.	.
JACGAF010000011.1	3730	6533	GCA_020143225.1	93	.	.	.	.	.	.	100	.	.	.	.	.	.	.	.	.	.	.	.	.	.	.	.	.	.	.	.	.	.	.	.	.	.	.	.	.
JAGKPI010000022.1	610	2739	GCA_018069155.1	364	.	.	.	.	.	.	.	.	.	.	.	.	.	.	.	.	.	.	.	.	.	.	.	.	.	.	100	.	.	.	.	.	.	.	.	.
JAHTGU010000019.1	3	2852	GCA_019166045.1	4	.	.	.	.	.	.	.	.	.	.	.	.	.	.	.	.	.	.	.	.	.	.	.	.	.	.	.	.	.	.	.	.	100	.	.	.
JAHTGV010000020.1	3	2852	GCA_019166205.1	4	.	.	.	.	.	.	.	.	.	.	.	.	.	.	.	.	.	.	.	.	.	.	.	.	.	.	.	.	.	.	.	.	100	.	.	.
JALIHQ010000026.1	1	2127	GCA_023647495.1	9	.	.	.	.	.	.	.	.	.	.	.	.	.	.	.	.	.	.	.	.	.	.	.	.	.	.	100	.	.	.	.	.	.	.	.	.
JZZY01000070.1	5819	7726	GCA_000956895.1	375	.	.	.	.	.	.	.	.	.	.	.	.	.	.	.	.	.	.	.	.	.	.	.	.	.	.	100	.	.	.	.	.	.	.	.	.
JZZZ01000067.1	5819	7726	GCA_000957725.1	375	.	.	.	.	.	.	.	.	.	.	.	.	.	.	.	.	.	.	.	.	.	.	.	.	.	.	100	.	.	.	.	.	.	.	.	.
KI973165.1	12100	14964	GCA_000534335.1	93	.	.	.	.	.	.	.	.	.	.	.	.	.	.	.	.	.	100	.	.	.	.	.	.	.	.	.	.	.	100	.	.	.	.	.	100
LAAA01000062.1	5819	7726	GCA_000957715.1	375	.	.	.	.	.	.	.	.	.	.	.	.	.	.	.	.	.	.	.	.	.	.	.	.	.	.	100	.	.	.	.	.	.	.	.	.
LAAC01000058.1	5819	7756	GCA_000957705.1	384	.	.	.	.	.	.	.	.	.	.	.	.	.	.	.	.	.	.	.	.	.	.	.	.	.	.	100	.	.	.	.	.	.	.	.	.
LPOU01000029.1	6774	8903	GCA_001472935.1	93	.	.	.	.	.	.	.	.	.	.	.	.	.	.	.	.	.	.	.	.	.	.	.	.	.	.	100	.	.	.	.	.	.	.	.	.
LPPD01000041.1	1191	3320	GCA_001472755.1	4	.	.	.	.	.	.	.	.	.	.	.	.	.	.	.	.	.	.	.	.	.	.	.	.	.	.	100	.	.	.	.	.	.	.	.	.
LRJR01000024.1	1597	6101	GCA_001525245.1	4	.	.	100	.	.	.	.	.	.	.	.	.	.	.	.	100	.	.	.	100	.	.	.	.	.	.	.	.	.	.	.	100	.	.	.	100
LSOH01000023.1	5516	8945	GCA_001662705.1	93	.	.	.	.	98.6	.	.	.	.	.	.	.	.	100	.	.	.	.	.	.	.	.	.	.	.	.	.	.	.	.	.	.	.	.	.	100
LULD01000026.1	639	4523	GCA_001662715.1	93	.	.	.	.	.	.	.	.	.	.	.	.	.	.	.	.	100	.	.	.	.	.	100	.	.	.	.	100	.	.	.	.	.	.	.	.
LUTT01000017.1	229	4314	GCA_001662695.1	93	.	.	.	.	.	.	.	.	.	.	.	.	.	.	.	.	100	.	.	.	.	.	100	.	.	.	.	100	.	.	.	.	.	.	.	.
LUTZ01000024.1	2	3194	GCA_001662765.1	93	.	.	.	.	98.6	.	.	.	.	.	.	.	.	100	.	.	.	.	.	.	.	.	.	.	.	.	.	.	.	.	.	.	.	.	.	.
LYDO01000032.1	20544	21700	GCA_001649605.2	-	.	.	.	.	.	.	.	.	.	.	.	.	.	.	.	.	.	.	.	.	.	.	.	.	.	.	.	.	.	.	.	.	.	.	.	.
PKQD01000030.1	1630	3352	GCA_002849555.1	349	.	.	.	.	.	.	.	.	.	.	.	.	.	.	.	.	.	.	.	.	.	.	.	.	.	.	100	.	.	.	.	.	.	.	.	.
RPDQ01000013.1	45206	48264	GCA_003952045.1	237	.	.	.	.	.	.	.	.	.	.	.	.	.	.	.	.	.	.	.	.	.	.	.	.	.	.	.	.	.	.	.	.	.	.	.	.
VKNT01000070.1	29566	31295	GCA_014856475.1	116	.	.	.	.	.	.	.	.	.	.	.	.	.	.	.	.	.	.	.	.	.	.	.	.	.	.	.	.	.	.	.	.	.	.	.	.
VKNU01000063.1	29571	31294	GCA_014856485.1	116	.	.	.	.	.	.	.	.	.	.	.	.	.	.	.	.	.	.	.	.	.	.	.	.	.	.	.	.	.	.	.	.	.	.	.	.
VKNV01000050.1	37598	42075	GCA_014856495.1	210	.	.	100	.	.	.	.	.	.	.	.	100	.	.	.	.	.	.	.	100	.	100	.	.	.	.	.	.	.	.	.	.	.	.	.	100
