## Supplementary material for "In-depth analysis of *Klebsiella aerogenes* resistome, virulome and mobilome worldwide": Table S12

### Sheet: TableS12
Table S12. Gene coverage (%) of virulence genes identified in the putative plasmids
Contig	Mobility	Genome	ST	Genes found	traJ	east1	fimA	fimC	fimD	fimF	fimG	galF	hcp/tssD	senB
DAGCNO010000015.1	Non-mobilizable	GCA_022027195.1	231	4	.	.	.	97.66	100	100	98.56	.	.	.
CP055905.1	Mobilizable	GCA_013925105.1	141	1	.	.	.	.	.	.	.	.	100.00;100.00	.
DAGIYJ010000001.1	Non-mobilizable	GCA_022152765.1	173	1	.	.	.	.	.	.	.	100	.	.
DAGJXH010000011.1	Mobilizable	GCA_022165925.1	240	1	.	98.29	.	.	.	.	.	.	.	.
DAGKTM010000017.1	Mobilizable	GCA_022182405.1	15	1	99.83	.	.	.	.	.	.	.	.	.
DAGKTM010000030.1	Non-mobilizable	GCA_022182405.1	15	1	.	.	.	.	.	.	.	.	.	100
DAHHSR010000046.1	Mobilizable	GCA_023583165.1	-	1	99.83	.	.	.	.	.	.	.	.	.
DAJDFN010000013.1	Mobilizable	GCA_025101645.1	331	1	.	94.02	.	.	.	.	.	.	.	.
DAJDSW010000013.1	Mobilizable	GCA_025116365.1	331	1	.	94.02	.	.	.	.	.	.	.	.
JAAFEJ010000019.1	Mobilizable	GCA_016643825.1	364	1	.	.	.	.	.	.	.	.	.	100
JZXY01000020.1	Mobilizable	GCA_000958305.1	93	1	.	98.29	.	.	.	.	.	.	.	.
KI973164.1	Mobilizable	GCA_000534335.1	93	1	99.83	.	.	.	.	.	.	.	.	.
KI973166.1	Non-mobilizable	GCA_000534335.1	93	1	.	.	.	.	.	.	.	.	.	100
LDCA01000012.1	Mobilizable	GCA_001011815.1	-	1	99.83	.	.	.	.	.	.	.	.	.
LDCA01000020.1	Non-mobilizable	GCA_001011815.1	-	1	.	.	.	.	.	.	.	.	.	100
LRCB01000148.1	Mobilizable	GCA_001518035.1	424	1	.	.	89.98	.	.	.	.	.	.	.
